# State-Dependent Regulatory Compression: Chromatin Geometry Gates Information Flow in Hematopoiesis

**DOI:** 10.64898/2025.12.31.697240

**Authors:** Roberto Navarro Quiroz, Elkin Navarro Quiroz

**Affiliations:** Center for Research in Critical Dynamics, Barranquilla, Colombia; Universidade Estadual Paulista (UNESP), Instituto de Química, Araraquara, Brazil; Universidad Simón Bolívar, Centro de Investigaciones en Ciencias de la Vida (CICV), Barranquilla, Colombia

## Abstract

Geometric constraints in chromatin-transcription space—regions of low occupancy termed “forbidden zones”— have been interpreted as signatures of regulatory dissociation in progenitor cells. We previously falsified this interpretation: progenitors exhibit higher, not lower, mutual information between chromatin accessibility and transcription. Here we address the consequent question: what organizational principle governs coupling under geometric constraint? Using human bone marrow multiome data (GSE194122; N=13 donors, 69,249 cells), we operationalize the Law of State-Dependent Regulatory Compression (LCR-DE) through three metrics: Gate Occupancy (GO), Coupling Efficiency (CE), and Control Selectivity (CS). Progenitors maintain conserved geometric boundaries (GO: Wilcoxon p=0.94) while exhibiting elevated coupling efficiency (CE: median 0.058 vs 0.019; p=9.77× 10^−3^). The lower CS in progenitors reflects distributed regulatory redundancy across multilineage programs, not absence of control, while differentiated cells exhibit crystallized, pathway-specific channeling. CE persists after cell cycle residualization (p=0.64), confirming biological rather than proliferative origin. These findings establish regulatory compression—informational channeling through selective pathways under geometric constraint—as an organizational principle of hematopoietic differentiation.
