## Supplementary material for "State-Dependent Regulatory Compression: Chromatin Geometry Gates Information Flow in Hematopoiesis": manifest_files.tsv

filepath	sha256	size_bytes
README_reproducibility.md	4e56eb09f43af036be6ecc16162d8e9472c6185dfd4f014e1bf4794c81ff5c6a	651
figures\Main_Figure_1_LCR_Framework.pdf	8de7583b103ad3cc525fe513096c6f4bd901b8b736a8c64b4944e924c71cfb4c	28966
figures\Main_Figure_2_CE_by_State.pdf	b2680b453098adaa9c626e92fe744819aff9cc7e6bd9014d6a5de79b0939efec	30091
figures\Main_Figure_3_CS_Selectivity.pdf	5c1c4b08767d58d316878058b61c5d5c5d1ca995ab152b2898a9f06921f52367	30172
figures\Main_Figure_4_CellCycle_Control.pdf	b0d6787918bb9fac3d27349ef03bdcafd02eed30e28e2226ebd171766e2cb25b	13364
metadata\methods_summary.md	e2432b5c30521a01817f3da42949314d8a46a34410ec6378f49339d242dae99c	3171
reports\empirical_audit.md	b6e88478b8b6600f10df5f675bb721ff06ccab3bf61c1337deedff6b1b13a9ac	327
reports\narrative_alignment.md	4fc225f0c8085a1619d6bf0e9dbafce34d528798b1649d7716d6b72068c87923	283
supplementary\README_supplementary.md	ddf3d9220347075aed17c617fe40eb10950f6dfffc47700f55fb65a58a8208cb	356
supplementary\figures\Supplementary_Figure_1_SiteRobustness.pdf	af0b869fc6b547e9e58a46208418032bb332191c0aa27637563300292f71f862	16475
tables\Table_P2_S10_SiteStratified.tsv	f7ef5b5d0ce035dcf75557487501c2648340491af5f92b3becc42e1a4c31ecea	918
tables\Table_P2_S1_Donor_State_Counts.tsv	fb5724decbea425cfaf400c6c239bd70f7d869620edae7eac3f733860ae24113	818
tables\Table_P2_S2_GO_Thresholds.tsv	74662776eb89a8e1dfa31a9370b043a40b7959a40c431fb0e7b56f22f4ebb429	585
tables\Table_P2_S3_MI_CE.tsv	a81c6b786503335889e5af78148b5e2785b5589dea60076741669342c13cd3bd	1644
tables\Table_P2_S4_CS.tsv	84b37bf4af7a49736780fc0166f23388af0f4f1358229a3de82fc7f6b4f71c49	2401
tables\Table_P2_S5_Null_Permutations.tsv	3176b81ea468f65f4e5a66abc28bf0a9f1afab9b8308368e76b9a1e92879bfb2	2348
tables\Table_P2_S6_Controls_Audit.tsv	0deaeebab27bcd58d11bcce9c62a07b5c8b83bb19e28ff8092aace549fe3f913	2033
tables\Table_P2_S7_Wilcoxon_DonorLevel.tsv	382bb496fdd2a861be4d9c026d28d0f62b429790f7b9adfeb038c9afb5f03510	135
tables\Table_P2_S8_CellCycle_Control.tsv	a446a415d70efea3138b9ced6a634e9514eef742c305e9f505282485d2a97d3d	4703
tables\Table_P2_S9_CellCycle_Wilcoxon.tsv	6120db61df37afd5c6973482fc30eb64571acad138c3c79a318e6c6e10726a89	98
