## Supplementary material for "State-Dependent Regulatory Compression: Chromatin Geometry Gates Information Flow in Hematopoiesis": Table_P2_S1_Donor_State_Counts.tsv

donor_id	state	n_cells
donor10_site3	Progenitor	1190
donor10_site3	Differentiated	5591
donor1_site1	Progenitor	332
donor1_site1	Differentiated	5892
donor1_site2	Progenitor	337
donor1_site2	Differentiated	3883
donor1_site4	Progenitor	1124
donor1_site4	Differentiated	6899
donor2_site1	Progenitor	189
donor2_site1	Differentiated	6551
donor3_site1	Progenitor	221
donor3_site1	Differentiated	4058
donor3_site3	Progenitor	499
donor3_site3	Differentiated	3826
donor4_site2	Progenitor	827
donor4_site2	Differentiated	5284
donor5_site2	Differentiated	4857
donor6_site3	Progenitor	247
donor6_site3	Differentiated	1432
donor7_site3	Progenitor	94
donor7_site3	Differentiated	1677
donor8_site4	Progenitor	1421
donor8_site4	Differentiated	8455
donor9_site4	Progenitor	719
donor9_site4	Differentiated	3606
