## Supplementary material for "State-Dependent Regulatory Compression: Chromatin Geometry Gates Information Flow in Hematopoiesis": Table_P2_S2_GO_Thresholds.tsv

donor_id	Threshold_ATAC_q95	Threshold_RNA_q05
donor10_site3	9.682404377188837	6.801283
donor1_site1	9.669064872005844	6.763885
donor1_site2	9.57425741759007	6.9527287
donor1_site4	9.969378252061086	5.9295893
donor2_site1	9.666451062369008	6.755769
donor3_site1	9.719955161686856	6.987305
donor3_site3	10.124852660017636	6.3613024
donor4_site2	9.682092463970807	6.53814
donor5_site2	9.485590484462994	6.72719
donor6_site3	9.607806296425773	6.4468293
donor7_site3	9.354656932007485	6.4551973
donor8_site4	9.846745169533271	5.6240177
donor9_site4	9.963829031688883	6.001415
