## Supplementary material for "State-Dependent Regulatory Compression: Chromatin Geometry Gates Information Flow in Hematopoiesis": Table_P2_S3_MI_CE.tsv

donor_id	state	CE	MI_glob	n_cells
donor10_site3	Progenitor	0.0937617373551411	0.0937617373551411	1190
donor10_site3	Differentiated	0.0275696661817058	0.0275696661817058	5591
donor1_site1	Progenitor	0.1842494054340036	0.1842494054340036	332
donor1_site1	Differentiated	0.0550790005632527	0.0550790005632527	5892
donor1_site2	Progenitor	0.0632805091870974	0.0632805091870974	337
donor1_site2	Differentiated	0.0217498388084282	0.0217498388084282	3883
donor1_site4	Progenitor	0.0193557452286689	0.0193557452286689	1124
donor1_site4	Differentiated	0.0219093755422905	0.0219093755422905	6899
donor2_site1	Differentiated	0.0231482405893763	0.0231482405893763	6551
donor3_site1	Progenitor	0.0815164900875009	0.0815164900875009	221
donor3_site1	Differentiated	0.0211307354121014	0.0211307354121014	4058
donor3_site3	Progenitor	0.0390133331523914	0.0390133331523914	499
donor3_site3	Differentiated	0.0099314755153306	0.0099314755153306	3826
donor4_site2	Progenitor	0.0215605151326425	0.0215605151326425	827
donor4_site2	Differentiated	0.0097368119347525	0.0097368119347525	5284
donor5_site2	Differentiated	0.0243893706823255	0.0243893706823255	4857
donor6_site3	Progenitor	0.0531112641165155	0.0531112641165155	247
donor6_site3	Differentiated	0.0035046284526056	0.0035046284526056	1432
donor7_site3	Differentiated	0.0370553251646125	0.0370553251646125	1677
donor8_site4	Progenitor	0.0093144041524565	0.0093144041524565	1421
donor8_site4	Differentiated	0.0122804126598337	0.0122804126598337	8455
donor9_site4	Progenitor	0.063879002501711	0.063879002501711	719
donor9_site4	Differentiated	0.0078434591505566	0.0078434591505566	3606
