## Supplementary material for "State-Dependent Regulatory Compression: Chromatin Geometry Gates Information Flow in Hematopoiesis": Table_P2_S4_CS.tsv

donor_id	state	CS	MI_reg	MI_rand	MI_glob
donor10_site3	Progenitor	0.0007163415049938	0.1161831036457907	0.1154667621407969	0.0937617373551411
donor10_site3	Differentiated	0.0009611446509861	0.0316989600709817	0.0307378154199955	0.0275696661817058
donor1_site1	Progenitor	0.008710375128961	0.1929597805629646	0.1755337904345435	0.1842494054340036
donor1_site1	Differentiated	0.0047848198228025	0.086987584056315	0.0822027642335124	0.0550790005632527
donor1_site2	Progenitor	-0.0089227177146199	0.0586620136987292	0.0675847314133492	0.0632805091870974
donor1_site2	Differentiated	0.0123330634041626	0.0405434572788423	0.0282103938746796	0.0217498388084282
donor1_site4	Progenitor	0.0233880922431875	0.0437041035519853	0.0203160113087977	0.0193557452286689
donor1_site4	Differentiated	0.040616746560677	0.0625261221029675	0.0185965772968975	0.0219093755422905
donor2_site1	Differentiated	0.0037840564729978	0.0698990002525072	0.0661149437795094	0.0231482405893763
donor3_site1	Progenitor	0.0331260103307888	0.134115220794293	0.1009892104635041	0.0815164900875009
donor3_site1	Differentiated	0.0191670199422044	0.0800478342229513	0.0608808142807469	0.0211307354121014
donor3_site3	Progenitor	-0.0407200880882969	0.0332979028135289	0.0740179909018259	0.0390133331523914
donor3_site3	Differentiated	0.017118049240074	0.031458163660584	0.0143401144205099	0.0099314755153306
donor4_site2	Progenitor	-0.0197399443112885	0.0293921599427366	0.0491321042540252	0.0215605151326425
donor4_site2	Differentiated	-0.0080383707222496	0.027265907571675	0.0353042782939246	0.0097368119347525
donor5_site2	Differentiated	0.0006642901367023	0.0420335860068047	0.0413692958701024	0.0243893706823255
donor6_site3	Progenitor	-0.0283921908735969	0.0247190732429185	0.0254882488758982	0.0531112641165155
donor6_site3	Differentiated	0.0002242929521453	0.029840320228602	0.0296160272764566	0.0035046284526056
donor7_site3	Differentiated	-0.016283692016848	0.0207716331477644	0.0280214374213476	0.0370553251646125
donor8_site4	Progenitor	-0.0332338115576363	0.0	0.0332338115576363	0.0093144041524565
donor8_site4	Differentiated	0.0053084884691274	0.0386614110447267	0.0333529225755993	0.0122804126598337
donor9_site4	Progenitor	-0.0328089860647231	0.0310700164369879	0.023162465541874	0.063879002501711
donor9_site4	Differentiated	0.0092872064945231	0.0241598085521129	0.0148726020575898	0.0078434591505566
