## Supplementary material for "State-Dependent Regulatory Compression: Chromatin Geometry Gates Information Flow in Hematopoiesis": Table_P2_S5_Null_Permutations.tsv

donor_id	state	CE_Null_Mean	CE_Null_Std	min	max
donor10_site3	Differentiated	0.00402435653955002	0.002007659490403573	0.0022591023671579	0.0073051772234401
donor10_site3	Progenitor	0.00827382529377468	0.01097276336754581	0.0	0.0266479298298504
donor1_site1	Differentiated	0.00162482429075774	0.0015587552574459764	0.0001253123776641	0.0041447465162147
donor1_site1	Progenitor	0.00356690559447986	0.00488841123742386	0.0	0.0092046150825953
donor1_site2	Differentiated	0.0042254036864073	0.003140333072086336	0.0007752668681667	0.007997905014023
donor1_site2	Progenitor	0.0027200512551715	0.0032128849891034173	0.0	0.0066153389570002
donor1_site4	Differentiated	0.0031759768068794804	0.001510256104685878	0.0015872023294137	0.0055612591135295
donor1_site4	Progenitor	0.00205862640241598	0.004603228576077968	0.0	0.0102931320120799
donor2_site1	Differentiated	0.0033919745336429804	0.0012791425865467771	0.0012516662629629	0.0046538929979884
donor3_site1	Differentiated	0.00262552031858628	0.001004904095094565	0.0014508959878415	0.0035641886076504
donor3_site1	Progenitor	0.00315401363959392	0.004691097730501964	0.0	0.0104751186900647
donor3_site3	Differentiated	0.005190364021473519	0.006431676936424229	0.001136471450215	0.0165590442241592
donor3_site3	Progenitor	0.0031185316666245003	0.0057606899033813535	0.0	0.0132645507459978
donor4_site2	Differentiated	0.00458331553513464	0.0035540696217722365	0.0021780197326052	0.0106865922778394
donor4_site2	Progenitor	0.00988506013041906	0.00716274062134487	0.0028822066069047	0.0206637956344179
donor5_site2	Differentiated	0.0032711465484706	0.0017854887074003672	0.0007791313616712	0.0057194880858676
donor6_site3	Differentiated	0.00186058935497208	0.0035414361975572195	0.0	0.0081302401054431
donor6_site3	Progenitor	0.03785565084064748	0.03694727014027867	0.002664422616659	0.0906809182757796
donor7_site3	Differentiated	0.00473047343112136	0.004385933990727065	0.0	0.0090031590218399
donor8_site4	Differentiated	0.0039487583767055	0.0017472900460825675	0.0023175782026215	0.006313310179047
donor8_site4	Progenitor	0.0029491323116535	0.0049615909314432724	0.0	0.0114495437839104
donor9_site4	Differentiated	0.00212571142343452	0.0015349540466919954	0.0005791863199619	0.004676656862667
donor9_site4	Progenitor	0.00827345562755248	0.008749682263082354	0.0	0.0222971356465373
