## Supplementary material for "State-Dependent Regulatory Compression: Chromatin Geometry Gates Information Flow in Hematopoiesis": Table_P2_S6_Controls_Audit.tsv

donor_id	state	CS_Standard	CS_Randomized	CS_Delta
donor10_site3	Progenitor	0.0007163415049938	-0.0007085351808483	0.0014248766858421
donor10_site3	Differentiated	0.0009611446509861	-0.0028649144988137	0.0038260591497998
donor1_site1	Progenitor	0.008710375128961	-0.0174259901284211	0.026136365257382096
donor1_site1	Differentiated	0.0047848198228025	-0.011910571094667	0.0166953909174695
donor1_site2	Progenitor	-0.0089227177146199	0.0043067439004284	-0.0132294616150483
donor1_site2	Differentiated	0.0123330634041626	-0.0105942299751181	0.0229272933792807
donor1_site4	Progenitor	0.0233880922431875	-0.0233746818228375	0.046762774066025
donor1_site4	Differentiated	0.040616746560677	-0.0477118773130447	0.0883286238737217
donor2_site1	Differentiated	0.0037840564729978	-0.0053688393514242	0.009152895824422
donor3_site1	Progenitor	0.0331260103307888	-0.0331260103307888	0.0662520206615776
donor3_site1	Differentiated	0.0191670199422044	-0.0183690681689887	0.037536088111193106
donor3_site3	Progenitor	-0.0407200880882969	0.0349972910689873	-0.0757173791572842
donor3_site3	Differentiated	0.017118049240074	-0.0195991411578019	0.036717190397875896
donor4_site2	Progenitor	-0.0197399443112885	0.0197481799563816	-0.0394881242676701
donor4_site2	Differentiated	-0.0080383707222496	0.0106472176168268	-0.018685588339076402
donor5_site2	Differentiated	0.0006642901367023	-0.0008661279576103	0.0015304180943126
donor6_site3	Progenitor	-0.0283921908735969	-0.0276981686438102	-0.0006940222297867026
donor6_site3	Differentiated	0.0002242929521453	-0.0002611261772608	0.0004854191294061
donor7_site3	Differentiated	-0.016283692016848	-0.0090277100421373	-0.007255981974710701
donor8_site4	Progenitor	-0.0332338115576363	0.023962852895646	-0.0571966644532823
donor8_site4	Differentiated	0.0053084884691274	-0.0005683640267104	0.0058768524958378
donor9_site4	Progenitor	-0.0328089860647231	-0.0407061809695303	0.007897194904807198
donor9_site4	Differentiated	0.0092872064945231	-0.0117315822403996	0.021018788734922703
