## Supplementary material for "State-Dependent Regulatory Compression: Chromatin Geometry Gates Information Flow in Hematopoiesis": Table_P2_S8_CellCycle_Control.tsv

donor_id	state	n_cells	S_mean	G2M_mean	CE_preCC	CE_postCC	CS_preCC	CS_postCC	delta_CE	delta_CS
donor10_site3	Progenitor	1190	0.14757306208201168	0.023743292120124226	0.09375396768832278	0.116477135841345	-0.08535182260079566	-0.11140995251600305	0.022723168153022222	-0.026058129915207395
donor10_site3	Differentiated	5591	-0.026758685388001063	-0.028543099958741953	0.031782343451332906	0.04490336488813362	0.010581576910738022	-0.020511351938186095	0.013121021436800717	-0.031092928848924117
donor1_site1	Progenitor	332	0.0996227054016394	-0.05991829923263957	0.18425064506468214	0.17220935312411934	-0.11683216641337069	-0.11358519951458224	-0.012041291940562804	0.0032469668987884504
donor1_site1	Differentiated	5892	-0.018510638363132728	-0.0407944017357512	0.05575364796510396	0.040264288834726436	-0.004706023874763154	-0.00277937448236365	-0.015489359130377522	0.0019266493923995043
donor1_site2	Progenitor	337	0.14072411213449046	0.04781957674823434	0.06344808675157765	0.08967431052303754	-0.03738333560165952	-0.039592280431589355	0.02622622377145989	-0.0022089448299298375
donor1_site2	Differentiated	3883	-0.008009759357141124	0.001436854904165108	0.017525753530211574	0.025037057696795095	0.034682802242989474	0.0016018349371416107	0.007511304166583521	-0.033080967305847864
donor1_site4	Progenitor	1124	0.10416369041262571	0.057204861708127115	0.019292735747900913	0.005041792252598043	0.018548623548602983	0.011865614796169766	-0.01425094349530287	-0.006683008752433217
donor1_site4	Differentiated	6899	-0.026197595299680344	0.0007594017126035216	0.024608341477068585	0.01009568752616019	0.04535982692369611	0.03417635723723933	-0.014512653950908394	-0.011183469686456782
donor2_site1	Differentiated	6551	-0.032375952570775794	-0.032795992543656206	0.028372360661798268	0.02860555456137881	-0.006738907271301109	-0.0064355065658414645	0.0002331938995805416	0.00030340070545964437
donor3_site1	Progenitor	221	0.2663531813972619	0.15442837469220932	0.08153068541584174	0.05518599391883239	-0.01918736046191727	-0.03510993731525325	-0.026344691497009354	-0.01592257685333598
donor3_site1	Differentiated	4058	-0.026580344254091944	-0.07266146564897447	0.026906142004883726	0.01233745406777409	0.05368785941918741	0.027448498287591327	-0.014568687937109637	-0.026239361131596084
donor3_site3	Progenitor	499	0.18946686561814435	0.11940542338493468	0.03898244551314978	0.05503998754934081	-0.03898244551314978	-0.05503998754934081	0.01605754203619103	-0.01605754203619103
donor3_site3	Differentiated	3826	-0.04407229135365888	-0.015177624797897204	0.0024352108228455904	0.008228280132215993	0.06381935696943142	0.002878625187854311	0.005793069309370402	-0.06094073178157711
donor4_site2	Progenitor	827	0.1779149654599198	0.015759642758488623	0.021455701318099152	0.021019908256679543	0.01109005592773915	-0.017361969287304824	-0.0004357930614196093	-0.028452025215043975
donor4_site2	Differentiated	5284	0.01693634888862131	0.0007654809251555595	0.010553417336981674	0.018861934240391953	-0.04373351377244816	0.005721430899550128	0.008308516903410279	0.04945494467199829
donor5_site2	Differentiated	4857	-0.01124446691105883	-0.03911132184228972	0.023566093547890965	0.023414755945975863	-0.011087282855533509	-0.0164139074438463	-0.00015133760191510248	-0.005326624588312789
donor6_site3	Progenitor	247	0.11275613087362937	0.09223714435635744	0.05299853401172605	0.045602040065989335	0.015268959670684534	-0.045602040065989335	-0.007396493945736715	-0.06087099973667387
donor6_site3	Differentiated	1432	-0.03104954817544934	0.004355394150695748	0.0035128254576095586	0.02731349946288919	0.04553507344479524	-0.002258684863766014	0.02380067400527963	-0.04779375830856125
donor7_site3	Differentiated	1677	-0.03141440906983655	-0.03364997256145179	0.03702863305565618	0.036104998041938785	-0.03011951193650475	-0.015629254826743377	-0.0009236350137173943	0.014490257109761373
donor8_site4	Progenitor	1421	0.17623959862540406	0.1277923915284681	0.009337395085327493	0.017055517700157452	0.02787151115541242	-0.013147997270481326	0.007718122614829959	-0.04101950842589375
donor8_site4	Differentiated	8455	-0.03611908449623009	-0.026949191586888112	0.023194888458826668	0.021063946089892482	0.027881415812707644	0.000617983029439273	-0.0021309423689341855	-0.02726343278326837
donor9_site4	Progenitor	719	0.14461430308444725	0.13817641983923518	0.06389960775434478	0.07300001367179831	-0.004241148624432256	-0.02352375472638979	0.009100405917453536	-0.019282606101957533
donor9_site4	Differentiated	3606	-0.03817033973282271	-0.020806942450898487	0.0042701708421750695	0.015596297104743861	0.027323007105009012	0.032285699808796586	0.011326126262568792	0.0049626927037875745
