## Supplementary material for "State-Dependent Regulatory Compression: Chromatin Geometry Gates Information Flow in Hematopoiesis": Table_P2_S10_SiteStratified.tsv

site	state	CE_mean	CE_std	N_donors	CS_mean	CS_std	N_donors_cs
site1	Differentiated	0.0331193255215768	0.01904437128752444	3	0.009245298746001567	0.008607020125569796	3
site1	Progenitor	0.13288294776075224	0.07264314109257558	2	0.0209181927298749	0.017264461218189413	2
site2	Differentiated	0.01862534047516873	0.007810008760473664	3	0.0016529942728717665	0.010221642920457888	3
site2	Progenitor	0.04242051215986995	0.02950049070696751	2	-0.0143313310129542	0.007648934280135847	2
site3	Differentiated	0.019515273828563624	0.015499640775547018	4	0.0005049487065893494	0.013639897959888528	4
site3	Progenitor	0.061962111541349334	0.028427100903718285	3	-0.022798645818966668	0.021276988369329154	3
site4	Differentiated	0.0140110824508936	0.007190891073370363	3	0.018404147174775832	0.019339266477565918	3
site4	Progenitor	0.030849717294278798	0.029041477125615223	3	-0.014218235126390635	0.032568727528808496	3
